# Transgenic Mouse Models Establish a Protective Role of Type 1 IFN Response in SARS-CoV-2 infection-related Immunopathology

**DOI:** 10.1101/2022.12.17.520843

**Authors:** Nishant Ranjan Chauhan, Soumya Kundu, Ramyasingh Bal, Diya Chattopadhyay, Subhash Mehto, Rinku Sahu, Rina Yadav, Sivaram Krishna, Kautilya Kumar Jena, Sameekshya Satapathy, Krushna C Murmu, Bharati Singh, Saroj Kumar Das, Sarita Jena, Krishnan H Harshan, Gulam Hussain Syed, Punit Prasad, Santosh Chauhan

## Abstract

Type 1 interferon (IFN-I) response is the first line of host defense against invading viruses. In the absence of definite mouse models, the role of IFN-I in SARS-CoV-2 infections remained to be perplexing. Here, we developed two mouse models, one with constitutively high IFN-I response (hACE2; *Irgm1^−/−^*) and the other with dampened IFN-I response (hACE2; *Ifnar1^−/−^*) to comprehend the role of IFN-I response during SARS-CoV-2 invasion. We found that hACE2; *Irgm1^−/−^* mice were resistant to lethal SARS-CoV-2 infection with substantially reduced cytokine storm and immunopathology. In striking contrast, a severe SARS-CoV-2 infection along with immune cells infiltration, inflammatory response, and enhanced pathology was observed in the lungs of hACE2; *Ifnar1^−/−^* mice. Additionally, hACE2; *Ifnar1^−/−^* mice were highly susceptible to SARS-CoV-2 neuroinvasion in the brain accompanied by immune cell infiltration, microglia/astrocytes activation, cytokine response, and demyelination of neurons. The hACE2; *Irgm1^−/−^ Ifnar1^−/−^* double knockout mice or hACE2; *Irgm1^−/−^* mice treated with STING or RIPK2 pharmacological inhibitors displayed loss of the protective phenotypes observed in hACE2; *Irgm1^−/−^* mice suggesting that heightened IFN-I response accounts for the observed immunity. Taken together, we explicitly demonstrate that IFN-I protects from lethal SARS-CoV-2 infection, and *Irgm1* (IRGM) could be an excellent therapeutic target.

**GRAPHICAL ABSTRACT:** 
