## Supplemental data set 5 for "Transgenic Mouse Models Establish a Protective Role of Type 1 IFN Response in SARS-CoV-2 infection-related Immunopathology"

### Sheet: Second_comparison_deseq2
gene	Symbol	baseMean	log2FoldChange	pvalue	ACE2_INFECTED_1_7DPI	ACE2_INFECTED_2_7DPI	ACE2_INFECTED_3_7DPI	ACE2_IFNAR_KO_INFECTED_1_7DPI	ACE2_IFNAR_KO_INFECTED_2_7DPI	ACE2_IFNAR_KO_INFECTED_3_7DPI	Ratio 1
ENSMUSG00000032484	Ngp	155.089	7.99226	1.66292e-11	1.77843	19.6236	31.0909	1389.52	289.367	114.995	34.1738
ENSMUSG00000022582	Ly6g	40.953	6.8403	2.15261e-31	2.66764	3.56792	8.74431	248.129	138.57	73.1788	30.6997
ENSMUSG00000044645	Gm7334	36.7827	4.17396	2.02132e-43	2.66764	0.89198	2.91477	77.4162	54.3412	47.6243	27.7063
ENSMUSG00000062148	Ear6	36.6487	4.8665	2.62257e-42	5.33529	3.56792	5.82954	153.84	161.665	90.6023	27.5649
ENSMUSG00000001670	Tat	39.7613	0.586565	7.18688e-18	1.77843	5.35188	0	45.6557	40.7559	63.8862	21.0787
ENSMUSG00000056054	S100a8	3973.76	6.1317	1.32427e-51	786.955	748.371	777.272	21455.2	13547.3	7377.12	18.3255
ENSMUSG00000056071	S100a9	5611.14	6.00107	1.38482e-40	1040.38	1068.59	1209.63	32192.2	18143.2	9007.96	17.882
ENSMUSG00000022651	Retnig	1320.09	6.01162	2.64901e-46	279.213	428.15	364.346	7642.37	3900.34	2493.89	13.0974
ENSMUSG00000051748	Wfdc21	329.908	2.6314	9.63724e-62	71.1371	89.198	86.4715	1241.64	998.519	573.814	11.4015
ENSMUSG00000026180	Cxcr2	250.441	4.30629	1.25186e-56	86.2538	58.8707	67.0397	1084.82	762.135	519.221	11.1526
ENSMUSG00000026073	Il1r2	418.012	5.91506	1.19205e-218	160.948	182.856	129.221	1809.35	1419.66	1172.02	9.30403
ENSMUSG00000040809	Chil3	17698.5	2.76201	1.13022e-57	3941	6114.52	4820.06	63480.3	34506.6	37508.2	9.10856
ENSMUSG00000065987	Cd209b	26.3645	-1.68077	3.11331e-24	0	1.78396	1.94318	7.94012	10.8682	13.9388	8.78614
ENSMUSG00000059657	Stfa2l1	55.462	5.40011	7.35381e-51	22.2304	15.1637	25.2613	221.331	153.514	170.75	8.70788
ENSMUSG00000053030	Spink2	44.886	2.02697	3.32113e-10	5.33529	23.1915	7.77272	67.491	78.7947	155.65	8.31791
ENSMUSG00000031762	Mt2	2282.63	5.60943	1.85908e-35	1486.77	1099.81	320.625	8528.68	6537.24	8590.96	8.13734
ENSMUSG00000039760	Il22ra2	35.812	0.294381	2.38254e-10	9.78136	0.89198	3.88636	31.7605	42.1144	44.1396	8.10556
ENSMUSG00000004814	Ccl24	28.5759	1.56384	3.77807e-08	6.2245	12.4877	3.88636	85.3563	38.0388	42.978	7.36211
ENSMUSG00000059108	Ifitm6	248.322	3.80984	3.49692e-11	186.735	60.6546	76.7556	1304.16	558.356	485.535	7.24384
ENSMUSG00000077192	Snora17	23.2087	2.30798	3.67559e-15	8.89214	8.9198	10.6875	89.3264	50.2656	58.0784	6.93594
ENSMUSG00000026579	F5	163.781	2.02433	0.000832128	69.3587	64.2226	44.6931	169.72	85.5874	892.084	6.4361
ENSMUSG00000027737	Slc7a11	180.113	3.20548	1.52523e-30	109.373	89.198	56.3522	683.843	601.829	342.663	6.38754
ENSMUSG00000062345	Serpinb2	22.0222	2.62537	0.000194615	17.7843	10.7038	0.97159	19.8503	16.3024	149.842	6.31355
ENSMUSG00000038357	Camp	23.7219	4.89678	4.17657e-05	3.55686	10.7038	24.2898	214.383	13.5853	8.13097	6.12444
ENSMUSG00000063600	Egfem1	69.6123	2.3566	1.61647e-13	23.1196	19.6236	44.6931	203.466	150.797	152.165	5.79196
ENSMUSG00000026390	Marco	1672.49	2.57185	6.90929e-16	417.931	780.482	951.187	6214.14	3200.7	3022.4	5.78584
ENSMUSG00000029377	Ereg	164.727	5.58126	1.02083e-49	85.3646	149.853	49.5511	401.969	577.375	642.347	5.69477
ENSMUSG00000031765	Mt1	6948.95	3.78706	1.51538e-44	5267.7	3846.22	2029.65	23520.6	18973.2	20811.8	5.68091
ENSMUSG00000028836	Slc30a2	65.3894	2.13347	9.28298e-15	24.898	35.6792	21.375	155.825	116.834	181.205	5.53814
ENSMUSG00000017737	Mmp9	251.348	2.31549	1.201e-23	92.4783	110.606	118.534	865.473	558.356	353.117	5.52502
ENSMUSG00000020848	Doc2b	65.4079	1.48928	2.66542e-06	33.7901	26.7594	19.4318	133.99	213.289	90.6023	5.47479
ENSMUSG00000003545	Fosb	293.445	3.47374	1.65786e-10	199.184	155.205	87.4431	1079.86	946.895	321.754	5.31539
ENSMUSG00000033508	Asprv1	76.1859	3.60935	7.17364e-37	37.347	41.0311	46.6363	302.717	203.779	152.165	5.26869
ENSMUSG00000045027	Prss22	41.3774	4.451	9.43385e-26	28.4549	37.4632	9.7159	161.78	100.531	128.934	5.17288
ENSMUSG00000042845	Wfdc12	21.8178	2.63413	4.17018e-06	14.2274	9.81178	5.82954	48.6332	44.8315	56.9168	5.03475
ENSMUSG00000061397	Krt79	389.948	-0.536619	4.66264e-19	37.347	77.6023	102.017	544.891	251.328	270.645	4.91719
ENSMUSG00000057729	Prtn3	44.0566	2.98957	7.86906e-07	24.898	24.9754	18.4602	51.6108	35.3218	247.414	4.89285
ENSMUSG00000021456	Fbp2	52.8099	2.31637	1.29636e-18	21.3411	33.8952	25.2613	132.005	137.211	123.126	4.87395
ENSMUSG00000052270	Fpr2	548.074	2.97566	1.34166e-85	326.342	328.249	260.386	1911.58	1168.34	1368.33	4.8616
ENSMUSG00000030077	Chl1	146.189	5.5367	9.64439e-42	131.604	120.417	35.9488	489.31	309.745	594.723	4.84001
ENSMUSG00000070533	Wfdc8	48.7448	-1.49269	5.60775e-14	12.449	7.13584	3.88636	38.7081	43.4729	31.3623	4.83756
ENSMUSG00000018238	Gdf9	29.4374	0.794095	9.24106e-05	8.89214	16.0556	10.6875	81.3862	69.285	20.9082	4.81488
ENSMUSG00000026938	Fcna	70.6482	2.69135	3.18661e-07	43.5715	41.0311	28.1761	93.2964	50.2656	389.125	4.7233
ENSMUSG00000019987	Arg1	1620.72	6.22643	1.73988e-27	1127.52	1854.43	354.63	3183.99	3587.88	8783.78	4.66215
ENSMUSG00000021903	Galnt15	1012.27	0.431809	9.10886e-23	327.231	344.304	231.238	1499.69	1338.15	1370.65	4.66174
ENSMUSG00000032262	Elovl4	29.1655	0.952876	0.000317865	10.6706	10.7038	17.4886	25.8054	40.7559	108.026	4.49238
ENSMUSG00000031980	Agt	24.3364	1.96875	4.64983e-06	7.11371	5.35188	13.6023	59.5509	43.4729	13.9388	4.48685
ENSMUSG00000024827	Gldc	20.8477	1.6863	1.45977e-06	14.2274	16.0556	3.88636	41.6856	70.6435	37.1702	4.37524
ENSMUSG00000049892	Rasd1	263.902	1.12828	2.66605e-10	202.741	115.065	60.2386	741.409	588.243	318.27	4.35906
ENSMUSG00000041380	Htr2c	32.377	0.0287138	2.30326e-06	2.66764	10.7038	15.5454	47.6407	35.3218	42.978	4.35526
ENSMUSG00000030142	Clec4e	315.993	3.42288	2.21893e-38	280.102	222.103	135.051	1171.17	798.815	803.805	4.3527
ENSMUSG00000071192	Wfikkn1	20.6786	0.259189	5.98466e-05	8.89214	5.35188	11.6591	77.4162	19.0194	13.9388	4.26105
ENSMUSG00000072596	Ear2	1072.2	1.43412	6.63894e-31	264.986	474.533	472.193	1929.45	1344.94	1686.6	4.0942
ENSMUSG00000032013	Trim29	210.714	0.201141	4.38194e-26	71.1371	89.198	97.159	475.415	320.613	248.576	4.0568
ENSMUSG00000085779	Atcayos	22.9805	0.529234	0.00191941	5.33529	11.5957	4.85795	37.7156	36.6803	13.9388	4.0541
ENSMUSG00000024912	Fosl1	150.752	2.98251	2.86159e-16	152.056	95.4418	31.0909	411.894	383.105	326.401	4.02529
ENSMUSG00000024730	Ms4a8a	687.847	2.71966	4.77188e-87	574.432	452.234	353.659	1752.78	1541.93	2107.08	3.91342
ENSMUSG00000079012	Serpina3m	536.424	6.9241	5.43836e-18	804.739	409.419	67.0397	1608.87	1919.6	1455.44	3.89004
ENSMUSG00000037386	Rims2	28.9188	-0.46045	8.63293e-05	8.89214	15.1637	1.94318	21.8353	29.8876	48.7858	3.86588
ENSMUSG00000005800	Mmp8	685.656	6.2086	1.08869e-160	427.712	645.793	566.437	2567.64	1548.72	2154.71	3.82396
ENSMUSG00000030144	Clec4d	276.102	3.48893	4.88159e-67	213.411	184.64	207.92	923.039	710.511	653.963	3.77495
ENSMUSG00000047773	Ankfn1	47.7878	-0.274102	2.40278e-05	16.0059	19.6236	13.6023	74.4386	74.7191	36.0086	3.76112
ENSMUSG00000029417	Cxcl9	9426	10.1809	1.71585e-307	8536.46	10430.8	4941.51	31887.5	27696.3	29450.4	3.72392
ENSMUSG00000045193	Cirbp	2175.27	1.2185	3.01221e-28	935.453	1245.2	946.329	4498.08	3941.09	3097.9	3.68952
ENSMUSG00000056025	Clca3a1	379.09	3.09577	3.42245e-53	236.531	416.555	209.863	951.822	1282.45	939.708	3.67806
ENSMUSG00000031637	Lrp2bp	32.6498	-0.900745	3.10152e-05	1.77843	15.1637	9.7159	41.6856	21.7365	32.5239	3.59915
ENSMUSG00000033576	Apol6	711.776	5.82568	1.20179e-39	881.211	662.741	244.841	1984.04	1722.62	2694.84	3.57866
ENSMUSG00000038418	Egr1	2243.56	0.259136	0.000635503	982.582	1016.86	636.392	5261.32	2615.17	1512.36	3.56201
ENSMUSG00000072601	Ear1	192.355	-0.904622	2.58141e-38	27.5656	37.4632	34.0057	152.847	61.1338	138.227	3.55642
ENSMUSG00000053310	Nrgn	339.741	0.223267	4.23782e-17	128.936	166.8	109.79	545.883	377.671	502.959	3.51769
ENSMUSG00000055022	Cntn1	76.932	-1.10408	1.00125e-41	13.3382	14.2717	9.7159	47.6407	46.19	37.1702	3.50966
ENSMUSG00000001773	Folh1	21.9927	3.20545	3.79034e-09	17.7843	16.0556	13.6023	64.5135	51.6241	49.9474	3.50079
ENSMUSG00000044244	Il20rb	125.202	0.733476	2.18774e-18	64.0234	71.3584	63.1534	254.084	248.611	185.851	3.46813
ENSMUSG00000051111	Sv2c	71.9854	3.24601	5.46295e-20	83.5861	45.491	30.1193	149.87	233.667	166.104	3.4526
ENSMUSG00000026573	Xcl1	262.68	6.01116	7.99142e-245	232.974	272.054	195.29	795.997	820.552	763.15	3.39803
ENSMUSG00000049404	Rarres1	35.8437	0.999582	0.000761935	8.89214	14.2717	31.0909	68.4835	40.7559	74.3403	3.38367
ENSMUSG00000092586	Ly6g6c	55.1396	0.0293561	7.96462e-05	23.1196	33.8952	14.5739	92.3039	107.324	40.6549	3.35643
ENSMUSG00000068794	Col28a1	68.9089	2.57523	2.09429e-12	60.4666	46.383	36.9204	133.99	99.1727	247.414	3.34267
ENSMUSG00000032515	Csrnp1	2061.86	1.34702	0.0116616	1791.77	1157.79	748.124	5832.02	3644.93	2823.77	3.32661
ENSMUSG00000025496	Drd4	34.9513	5.48786	8.20248e-35	32.0117	41.9231	20.4034	108.184	99.1727	105.703	3.31848
ENSMUSG00000038135	Crygn	20.8021	1.04361	9.14597e-05	16.8951	8.9198	9.7159	46.6482	32.6047	37.1702	3.27668
ENSMUSG00000006389	Mpl	20.2055	0.223873	0.0459686	14.2274	8.9198	1.94318	45.6557	19.0194	17.4235	3.27211
ENSMUSG00000039956	Mrap	81.1539	2.11274	5.3707e-06	72.9156	44.599	33.0341	124.064	157.589	210.244	3.26737
ENSMUSG00000024713	Pcsk5	855.939	1.18562	3.25594e-24	390.365	448.666	434.301	1230.72	1122.15	1794.62	3.25719
ENSMUSG00000037833	Sh2d4b	25.7074	-0.463134	0.000114839	1.77843	17.8396	10.6875	37.7156	40.7559	19.7467	3.24093
ENSMUSG00000021130	Galnt16	139.394	0.311234	1.19081e-07	67.5803	38.3551	53.4375	123.072	116.834	276.453	3.23994
ENSMUSG00000074115	Saa1	50.5758	5.50822	2.35915e-26	97.8136	22.2995	20.4034	168.728	145.363	140.55	3.23549
ENSMUSG00000040918	Slc19a2	337.351	1.16229	2.07725e-18	195.627	212.291	191.403	836.69	595.036	504.12	3.23006
ENSMUSG00000042770	Hebp1	763.807	1.60038	3.52853e-31	337.901	484.345	494.539	1581.08	1330	1340.45	3.22871
ENSMUSG00000050896	Rtn4rl2	106.536	3.28587	7.59028e-26	106.706	82.0621	68.0113	285.844	241.818	296.2	3.20845
ENSMUSG00000055546	Timd4	90.5953	1.96556	0.000321976	94.2567	57.0867	31.0909	89.3264	76.0777	419.326	3.20515
ENSMUSG00000057897	Camk2b	206.295	0.860565	1.40978e-09	115.598	81.1702	88.4147	371.201	307.028	233.475	3.19691
ENSMUSG00000004609	Cd33	500.278	1.4989	5.2287e-28	241.866	341.628	321.596	1102.68	775.72	983.848	3.16239
ENSMUSG00000031825	Crispld2	6494.58	1.11896	2.24032e-31	4033.48	3872.08	2573.74	10699.3	10904.9	11208	3.13114
ENSMUSG00000018868	Pnpla5	21.3956	-0.966604	6.23696e-07	7.11371	5.35188	5.82954	28.7829	10.8682	17.4235	3.11967
ENSMUSG00000023078	Cxcl13	755.902	4.84175	2.50056e-76	785.176	900.9	403.21	1606.88	1821.79	3072.35	3.1116
ENSMUSG00000027399	Il1a	92.7416	1.62715	0.000110697	54.2421	49.9509	68.0113	315.62	139.929	80.1482	3.11082
ENSMUSG00000076522	Igkv16-104	21.0277	4.23133	5.32187e-07	13.3382	16.9476	24.2898	8.93264	51.6241	109.187	3.11026
ENSMUSG00000038738	Shank1	35.665	0.666663	0.000173959	16.8951	13.3797	24.2898	53.5958	51.6241	63.8862	3.0992
ENSMUSG00000029088	Kcnip4	41.5551	-1.64268	4.34999e-11	3.55686	11.5957	9.7159	44.6632	19.0194	12.7772	3.07457
ENSMUSG00000047501	Cldn4	1719.79	4.19053	2.9587e-135	1531.23	2219.25	1012.4	5346.68	4659.76	4595.16	3.06571
ENSMUSG00000024430	Cabyr	29.2625	1.63912	5.46158e-09	23.1196	28.5434	10.6875	47.6407	70.6435	72.0172	3.05213
ENSMUSG00000021091	Serpina3n	12456.1	4.85958	4.58897e-137	14728.9	12027.5	7203.37	36484.9	38125.8	29005.5	3.05114
ENSMUSG00000048834	Vstm2a	28.8486	0.833242	3.10473e-06	10.6706	8.9198	11.6591	58.5584	17.6609	18.5851	3.03379
ENSMUSG00000032494	Tdgf1	28.9889	0.0986416	0.00340735	20.4519	14.2717	6.80113	50.6183	54.3412	20.9082	3.03115
ENSMUSG00000055170	Ifng	313.653	7.37193	3.48172e-76	558.426	221.211	150.596	1089.78	1043.35	672.548	3.0161
ENSMUSG00000032356	Rasgrf1	71.7785	-0.0864271	2.61277e-12	43.5715	42.815	20.4034	124.064	104.607	92.9254	3.01149
ENSMUSG00000036913	Trim67	28.9764	1.07842	0.00222991	12.449	12.4877	23.3182	35.7305	42.1144	67.3709	3.00935
ENSMUSG00000023868	Pde10a	76.1578	2.573	4.65245e-13	67.5803	71.3584	40.8068	144.907	145.363	248.576	2.99782
ENSMUSG00000032625	Thsd7a	108.078	0.540064	7.27363e-11	46.2391	42.815	50.5227	121.087	101.89	195.143	2.99563
ENSMUSG00000079298	Klrb1b	378.822	2.10285	6.34674e-52	339.68	309.517	219.579	899.219	854.515	845.621	2.99197
ENSMUSG00000053338	Tarm1	197.126	7.78752	1.27123e-31	305.89	222.103	60.2386	528.018	645.302	585.43	2.9899
ENSMUSG00000020702	Ccl1	94.4326	8.72463	5.13099e-72	86.2538	144.501	53.4375	206.443	347.784	292.715	2.98017
ENSMUSG00000039109	F13a1	785.995	1.54944	9.79352e-14	579.768	470.073	435.272	1265.46	952.329	2196.52	2.97237
ENSMUSG00000058624	Gda	1998.57	3.06291	1.78266e-50	2048.75	1714.39	1059.03	5059.84	3898.98	5322.3	2.96156
ENSMUSG00000023153	Tmem52	29.276	0.0121512	0.000502621	7.11371	16.0556	21.375	58.5584	47.5485	25.5545	2.95574
ENSMUSG00000068587	Mgam	26.3475	0.983164	9.66679e-06	13.3382	7.13584	6.80113	46.6482	17.6609	16.2619	2.95401
ENSMUSG00000091971	Hspa1a	459.999	0.988777	0.00410838	512.187	187.316	180.716	1088.79	767.569	732.949	2.94166
ENSMUSG00000017316	Ppy	23.6868	3.34809	2.04764e-06	13.3382	23.1915	19.4318	52.6033	88.3044	23.2314	2.93307
ENSMUSG00000019577	Pdk4	762.984	1.18959	0.000311162	423.266	726.964	359.488	1010.38	1713.11	1704.02	2.93267
ENSMUSG00000031382	Asb11	25.2371	0.644511	0.00384496	14.2274	8.9198	13.6023	39.7006	35.3218	32.5239	2.92647
ENSMUSG00000033644	Piwil2	70.4023	3.64749	9.78796e-28	80.0293	77.6023	31.0909	192.548	180.684	178.881	2.92553
ENSMUSG00000029005	Draxin	38.0544	2.65259	1.69522e-07	26.6764	46.383	12.6307	81.3862	51.6241	117.318	2.92133
ENSMUSG00000015812	Gnrh1	27.4064	-1.3615	1.4488e-12	5.33529	8.02782	11.6591	31.7605	20.3779	20.9082	2.91928
ENSMUSG00000038216	Pnmt	21.3519	-0.99019	8.13571e-05	8.89214	1.78396	3.88636	21.8353	13.5853	6.96941	2.91091
ENSMUSG00000020108	Ddit4	1504.66	1.18478	3.5523e-10	1060.83	1027.56	784.073	2324.47	2896.38	3065.38	2.88471
ENSMUSG00000073414	G6b	40.2197	0.0652058	0.000280381	14.2274	17.8396	17.4886	71.4611	21.7365	48.7858	2.86513
ENSMUSG00000021750	Fam107a	748.784	0.981942	0.000838993	561.983	536.972	301.193	988.545	1976.66	1036.12	2.85779
ENSMUSG00000031596	Slc7a2	1522.57	0.57434	5.24766e-13	707.814	910.711	767.556	3004.34	1785.11	2014.16	2.85137
ENSMUSG00000061039	Olfr920	48.4467	0.554116	0.000683999	17.7843	20.5155	42.75	87.3413	97.8141	44.1396	2.82906
ENSMUSG00000005045	Chd5	56.2357	-0.452365	2.42555e-05	16.0059	10.7038	25.2613	73.4461	57.0582	16.2619	2.82401
ENSMUSG00000002847	Pla1a	730.118	5.84957	1.78568e-231	796.736	855.409	581.011	1845.09	2142.4	2301.07	2.81599
ENSMUSG00000053693	Mast1	23.9048	-0.143353	9.34437e-06	11.5598	11.5957	12.6307	30.768	42.1144	27.8776	2.81561
ENSMUSG00000049939	Lrrc4	70.9453	3.06061	9.32547e-22	98.7028	56.1947	40.8068	158.802	188.836	197.467	2.78535
ENSMUSG00000092618	Btnl6	20.6784	8.3626	1.05774e-26	9.78136	30.3273	25.2613	73.4461	52.9827	54.5937	2.7692
ENSMUSG00000022818	Cyp2ab1	24.6358	-0.833356	0.0011667	10.6706	8.9198	3.88636	12.9027	13.5853	38.3317	2.76102
ENSMUSG00000024222	Fkbp5	3359.65	1.9411	4.05436e-06	3023.33	3813.21	1301.93	5157.11	7270.85	9877.97	2.7408
ENSMUSG00000025701	Alox5	272.668	1.04663	3.36829e-16	117.376	122.201	160.312	477.4	233.667	370.54	2.70476
ENSMUSG00000039126	Prune2	350.019	2.71029	2.92623e-35	286.327	349.656	234.153	792.027	652.094	896.73	2.69021
ENSMUSG00000047641	Krt87	20.074	1.38388	0.000166583	24.898	8.9198	11.6591	54.5883	40.7559	26.7161	2.68401
ENSMUSG00000020838	Slc6a4	94.7774	0.462605	1.4476e-06	34.6794	42.815	46.6363	146.892	127.702	56.9168	2.67066
ENSMUSG00000085148	Mir22hg	891.249	-0.231509	9.94567e-12	428.601	503.077	319.653	1486.79	911.573	906.023	2.6407
ENSMUSG00000029915	Clec5a	590.493	4.10889	1.29273e-111	585.103	689.5	499.397	2013.81	1482.16	1185.96	2.63919
ENSMUSG00000021765	Fst	867.993	4.04703	1.03361e-17	867.873	1304.97	472.193	1389.52	1637.03	3952.82	2.63867
ENSMUSG00000027376	Prom2	51.6902	-1.19022	1.89736e-09	9.78136	25.8674	7.77272	54.5883	36.6803	23.2314	2.63694
ENSMUSG00000019789	Hey2	117.469	-0.171432	6.43918e-09	53.3529	43.707	58.2954	166.743	119.551	123.126	2.63537
ENSMUSG00000029659	Medag	334.936	0.454644	2.34863e-06	222.304	201.587	122.42	307.68	474.127	657.447	2.63449
ENSMUSG00000036067	Slc2a6	341.404	3.37788	1.14192e-56	445.496	321.113	251.642	984.575	846.364	851.429	2.63429
ENSMUSG00000018459	Slc13a3	159.429	2.32641	1.06852e-25	119.155	109.714	133.108	235.226	334.198	382.156	2.62885
ENSMUSG00000027875	Hmgcs2	662.03	-1.321	1.50752e-38	152.945	203.371	190.432	417.849	478.202	540.129	2.62677
ENSMUSG00000045551	Fpr1	251.386	2.01121	1.81931e-18	151.166	156.096	188.488	577.644	410.276	310.139	2.61837
ENSMUSG00000020672	Sntg2	66.6755	-0.437196	2.44518e-09	23.1196	16.9476	29.1477	33.7455	78.7947	68.5325	2.61609
ENSMUSG00000025557	Slc15a1	120.703	1.88455	1.14992e-28	66.6911	84.7381	68.0113	209.421	191.553	173.074	2.61596
ENSMUSG00000071005	Ccl19	37.6681	2.67192	4.17431e-09	45.3499	30.3273	19.4318	101.237	95.0971	52.2706	2.61389
ENSMUSG00000021134	Srsf5	7849.73	-0.787714	9.21106e-43	3056.23	3255.73	3179.04	10787.6	6624.19	7310.91	2.60486
ENSMUSG00000000982	Ccl3	367.572	5.43851	6.29376e-81	606.444	293.461	298.278	771.184	1358.53	986.171	2.60051
ENSMUSG00000026712	Mrc1	2086.11	1.34523	1.56742e-25	1131.08	1474.44	1219.35	3258.43	2710.27	3974.89	2.59972
ENSMUSG00000028885	Smpdl3b	352.411	2.31179	1.84253e-63	337.901	287.218	291.477	933.957	609.98	834.006	2.59432
ENSMUSG00000041481	Serpina3g	6872.82	5.83119	2.02096e-51	8331.05	9071.44	5057.13	21951.5	20170.1	16093.5	2.59199
ENSMUSG00000031626	Sorbs2	311.756	0.301218	2.35732e-10	187.624	174.828	130.193	404.946	512.166	358.924	2.59017
ENSMUSG00000024386	Proc	22.1139	-3.99756	5.58914e-22	2.66764	0	0.97159	3.97006	5.43412	0	2.58411
ENSMUSG00000053093	Myh7	443.375	0.228005	1.44318e-74	167.172	176.612	147.682	396.014	418.427	455.335	2.58365
ENSMUSG00000069792	Wfdc17	1056.3	5.22556	1.64557e-155	1427.19	1089.11	832.653	3005.34	3236.02	2409.09	2.58303
ENSMUSG00000021260	Hhipl1	116.338	2.01688	1.32122e-16	72.0263	103.47	65.0965	160.787	201.062	256.706	2.57097
ENSMUSG00000028125	Abca4	181.612	0.531275	1.34591e-05	98.7028	131.121	72.8693	301.725	292.084	183.528	2.56807
ENSMUSG00000006221	Hspb7	446.981	0.755051	2.47152e-09	237.42	210.507	198.204	422.811	502.656	730.626	2.56309
ENSMUSG00000115783	Bc1	569.638	-0.897299	4.93947e-32	224.082	194.452	184.602	628.262	537.978	377.51	2.55954
ENSMUSG00000031443	F7	632.411	1.55323	3.50157e-42	512.187	506.645	444.988	1457.01	1194.15	1095.36	2.55941
ENSMUSG00000046908	Ltb4r1	189.165	2.697	9.8984e-15	273.878	174.828	57.3238	412.886	426.578	455.335	2.55874
ENSMUSG00000054626	Xlr	64.538	0.0719653	4.61027e-06	27.5656	30.3273	32.0625	68.4835	100.531	59.24	2.53742
ENSMUSG00000005373	Mlxipl	71.3196	-1.72784	3.5829e-15	24.0088	12.4877	15.5454	26.7979	28.5291	76.6635	2.53623
ENSMUSG00000063458	Lrmda	166.66	2.76458	0.000739804	198.295	169.476	34.9772	392.043	361.369	263.676	2.52537
ENSMUSG00000059602	Syn3	38.4675	-0.378042	3.85998e-07	16.8951	19.6236	15.5454	41.6856	50.2656	39.4933	2.52467
ENSMUSG00000097062	Gm17586	111.482	0.80593	2.15368e-13	80.0293	79.3862	68.9829	179.645	190.194	206.759	2.52453
ENSMUSG00000039217	Il18	353.21	1.24599	1.77856e-18	259.651	250.646	195.29	678.88	580.092	509.928	2.50699
ENSMUSG00000006642	Tcf23	235.314	1.41949	1.99678e-16	201.852	205.155	153.511	386.088	514.883	502.959	2.5047
ENSMUSG00000102692	Dchs2	20.6558	-0.152485	1.41155e-07	3.55686	2.67594	8.74431	11.9102	16.3024	9.29254	2.50416
ENSMUSG00000057836	Xlr3a	36.5658	-3.14833	6.60717e-23	6.2245	5.35188	2.91477	14.8877	10.8682	10.4541	2.49877
ENSMUSG00000013974	Mcemp1	944.49	2.33291	1.38015e-59	858.981	786.726	753.954	2539.85	1703.6	1736.54	2.49201
ENSMUSG00000036111	Lmo1	34.6366	-0.356706	7.42311e-05	17.7843	11.5957	13.6023	38.7081	20.3779	47.6243	2.48266
ENSMUSG00000023906	Cldn6	20.8282	1.76176	1.32978e-05	10.6706	21.4075	19.4318	59.5509	38.0388	30.2008	2.48089
ENSMUSG00000090698	Apold1	149.619	1.16525	0.000720641	88.9214	119.525	78.6988	273.934	249.969	184.689	2.46771
ENSMUSG00000045319	Proser2	299.203	0.330534	5.71025e-27	182.289	175.72	176.829	469.46	446.956	401.902	2.46489
ENSMUSG00000074595	Wfdc6a	23.7147	-0.538641	0.00215229	3.55686	9.81178	13.6023	21.8353	25.8121	18.5851	2.4557
ENSMUSG00000070385	Ampd1	34.1553	-1.84352	2.30848e-11	5.33529	14.2717	4.85795	30.768	17.6609	11.6157	2.45431
ENSMUSG00000021250	Fos	1479.57	-0.359768	3.16471e-10	770.949	763.535	572.267	2168.65	1861.19	1133.69	2.45094
ENSMUSG00000031837	Necab2	22.1498	-1.70545	5.07958e-11	3.55686	6.24386	6.80113	13.8952	16.3024	10.4541	2.44862
ENSMUSG00000044103	Il1f9	29.8544	1.33994	0.0004321	21.3411	15.1637	27.2045	43.6707	67.9265	44.1396	2.44449
ENSMUSG00000019850	Tnfaip3	1561.71	2.44072	2.52431e-47	1653.94	1292.48	1294.16	4625.12	3127.33	2608.88	2.44338
ENSMUSG00000048142	Nat8l	52.458	-0.0474246	1.80112e-05	16.0059	10.7038	37.892	45.6557	51.6241	60.4015	2.44083
ENSMUSG00000024905	Mtl5	29.4701	0.791793	0.00323895	19.5627	27.6514	13.6023	49.6258	39.3974	59.24	2.43788
ENSMUSG00000026018	Ica1l	22.6929	-0.0813868	0.0166902	7.11371	15.1637	12.6307	22.8278	28.5291	33.6855	2.43618
ENSMUSG00000028270	Gbp2	35625.7	5.67948	2.87116e-60	63259.6	40608.3	16642.4	99973.1	106979	86190.7	2.43251
ENSMUSG00000026691	Fmo3	1122.93	-1.75732	1.09009e-35	438.383	285.434	235.125	780.117	972.707	576.138	2.42868
ENSMUSG00000031298	Adgrg2	96.7086	0.219487	6.96178e-06	50.6852	42.815	49.5511	124.064	137.211	85.956	2.42732
ENSMUSG00000029675	Eln	26836.7	1.63458	2.02586e-06	10196.6	25778.2	35107.4	42166	42190.5	87266.3	2.41442
ENSMUSG00000026011	Ctla4	45.706	7.58936	7.76802e-54	71.1371	48.1669	39.8352	146.892	144.004	92.9254	2.41186
ENSMUSG00000020427	Igfbp3	2021.22	-2.12597	3.08056e-24	441.05	234.591	395.437	1068.94	787.947	723.657	2.40929
ENSMUSG00000032942	Ucp3	73.9932	0.0435312	4.20899e-06	40.0146	43.707	32.0625	90.3189	99.1727	89.4407	2.40907
ENSMUSG00000028017	Egf	20.7273	0.0634856	0.012903	11.5598	12.4877	10.6875	26.7979	31.2462	25.5545	2.40675
ENSMUSG00000024087	Cyp1b1	327.067	0.556577	1.21508e-14	196.516	231.915	205.977	491.295	391.256	642.347	2.40365
ENSMUSG00000041592	Sdk2	127.709	1.01367	5.0522e-11	72.9156	62.4386	90.3579	164.758	167.099	210.244	2.40173
ENSMUSG00000030159	Clec1b	258.789	-0.258529	1.00985e-09	136.05	149.853	101.045	427.774	207.855	288.069	2.38714
ENSMUSG00000026826	Nr4a2	204.221	-0.643512	1.77455e-09	60.4666	115.065	81.6136	183.615	274.423	155.65	2.38654
ENSMUSG00000031444	F10	713.11	3.00625	5.63679e-29	987.028	805.458	350.744	1459.99	1365.32	2283.64	2.38376
ENSMUSG00000036353	P2ry12	169.634	2.47419	5.85643e-18	157.391	218.535	99.1022	318.597	320.613	486.697	2.37019
ENSMUSG00000020676	Ccl11	159.758	1.53389	1.04239e-05	144.942	106.146	110.761	386.088	328.764	138.227	2.35756
ENSMUSG00000066363	Serpina3f	4052.51	6.6587	8.20804e-45	6819.38	4897.86	2599	11979.7	12664.2	9007.96	2.3506
ENSMUSG00000026473	Glul	13903.4	0.0301287	1.00655e-10	7324.46	8128.61	5940.3	16238.5	17000.6	17042.5	2.35034
ENSMUSG00000047446	Arl4a	1383.7	0.286777	2.3442e-11	987.917	861.653	637.363	2093.21	2005.19	1741.19	2.34811
ENSMUSG00000024907	Gal	66.784	0.371627	3.36973e-08	30.2333	32.1113	23.3182	97.2665	57.0582	46.4627	2.34393
ENSMUSG00000050675	Gp1ba	33.7508	0.155316	0.00113953	16.8951	21.4075	15.5454	51.6108	40.7559	33.6855	2.34089
ENSMUSG00000019851	Perp	890.593	0.652425	2.32374e-11	541.531	593.167	428.471	1379.6	1397.93	872.337	2.33491
ENSMUSG00000085272	Sbk3	184.909	0.133627	4.13191e-22	53.3529	57.0867	56.3522	160.787	127.702	99.8948	2.32856
ENSMUSG00000079022	Col22a1	24.6779	1.63447	4.74694e-05	12.449	24.9754	28.1761	54.5883	51.6241	46.4627	2.32735
ENSMUSG00000024053	Emilin2	833.189	3.1138	1.10516e-14	873.208	899.116	627.647	1339.9	1177.85	3060.73	2.32439
ENSMUSG00000090124	Ugt1a7c	139.415	4.08285	3.98432e-54	138.717	140.041	121.449	285.844	285.291	358.924	2.32395
ENSMUSG00000021913	Ogdhl	23.3987	0.302235	0.0110919	8.89214	16.0556	17.4886	35.7305	32.6047	30.2008	2.32197
ENSMUSG00000020279	Il9r	41.0939	0.439449	0.00186327	30.2333	26.7594	21.375	72.4536	63.8509	45.3011	2.31735
ENSMUSG00000030711	Sult1a1	1842.47	-0.0166378	1.03332e-11	986.139	1110.51	827.795	2098.18	2551.32	2110.57	2.31157
ENSMUSG00000054932	Afp	55.1103	1.99166	6.8518e-13	49.796	67.7905	34.9772	129.027	123.626	99.8948	2.31082
ENSMUSG00000016526	Dyrk3	196.433	0.336066	1.05893e-07	136.939	132.013	102.989	326.537	316.537	216.052	2.30985
ENSMUSG00000062309	Rpp25	27.2696	-0.205431	1.14315e-09	10.6706	10.7038	3.88636	23.8204	13.5853	20.9082	2.30848
ENSMUSG00000032968	Inha	41.1652	-1.56218	1.72028e-18	19.5627	10.7038	9.7159	27.7904	35.3218	29.0392	2.3048
ENSMUSG00000074472	Zfp872	72.8209	0.827972	5.11229e-11	52.4636	66.0065	48.5795	117.117	116.834	151.004	2.30443
ENSMUSG00000021508	Cxcl14	4114.72	1.29729	1.36886e-10	3468.82	2293.28	1956.78	8153.51	5628.39	4002.76	2.30404
ENSMUSG00000074899	Sptbn5	40.9491	-0.636791	6.12565e-08	23.1196	14.2717	22.3466	61.5359	40.7559	34.847	2.29568
ENSMUSG00000029304	Spp1	4245.35	1.62023	4.39926e-10	4352.7	4119.16	2711.71	7116.33	6393.24	12125.6	2.29222
ENSMUSG00000041794	Myrip	758.828	0.215338	1.22869e-05	577.989	469.181	326.454	969.687	1358.53	802.643	2.27927
ENSMUSG00000078810	Gp6	30.6823	0.388399	0.016442	14.2274	22.2995	9.7159	63.521	16.3024	25.5545	2.27879
ENSMUSG00000023034	Nr4a1	1076.29	-0.337121	7.7201e-11	444.607	413.879	420.699	1417.31	976.783	519.221	2.27748
ENSMUSG00000034780	B3galt1	43.7428	0.475456	0.0246102	15.1166	30.3273	33.0341	54.5883	54.3412	69.6941	2.2761
ENSMUSG00000030592	Ryr1	56.8951	0.75766	0.000740743	37.347	41.0311	33.0341	98.259	93.7385	61.5631	2.27588
ENSMUSG00000054582	Pabpc1l	30.2924	0.942102	8.49044e-09	20.4519	20.5155	32.0625	61.5359	48.9071	55.7553	2.27576
ENSMUSG00000063234	Gpr84	35.8768	7.20753	4.67692e-57	50.6852	41.9231	36.9204	103.222	103.248	88.2792	2.27555
ENSMUSG00000034664	Itga2b	354.135	0.321066	2.28698e-08	208.965	189.1	169.057	566.726	275.781	447.204	2.27413
ENSMUSG00000015568	Lpl	8387.87	0.982271	1.30894e-15	4704.83	6909.28	5673.12	16146.2	11182.1	11983.9	2.27406
ENSMUSG00000050830	Vwc2	27.7261	-1.94553	4.29758e-18	4.44607	5.35188	3.88636	10.9177	10.8682	9.29254	2.2711
ENSMUSG00000024190	Dusp1	5188.25	-0.844545	9.5914e-18	2436.45	2078.31	1460.3	5251.4	4553.79	3697.27	2.2598
ENSMUSG00000026961	Lrrc26	398.986	-1.30492	1.42851e-22	121.822	160.556	124.364	364.253	346.425	207.921	2.25843
ENSMUSG00000022464	Slc38a4	412.244	-0.0768573	6.95765e-15	181.4	238.159	227.352	443.654	542.053	473.92	2.2563
ENSMUSG00000029082	Bst1	1270.97	2.3967	2.15489e-43	1364.05	1222.01	866.658	2713.54	2151.91	2908.57	2.25156
ENSMUSG00000030669	Calca	69.5197	0.342889	0.000541126	55.1313	41.0311	36.9204	90.3189	118.192	90.6023	2.24757
ENSMUSG00000058159	T2	57.7662	-3.78038	1.68426e-36	11.5598	2.67594	1.94318	12.9027	9.50971	13.9388	2.24683
ENSMUSG00000030737	Slco2b1	362.117	-0.339677	3.33894e-23	124.49	111.497	196.261	298.747	343.708	328.724	2.24681
ENSMUSG00000042607	Asb4	59.7171	3.07991	8.15653e-15	88.9214	72.2504	33.0341	134.982	131.777	167.266	2.23487
ENSMUSG00000097242	Gm16907	68.5618	0.118033	1.92296e-06	39.1254	50.8429	42.75	114.139	127.702	54.5937	2.23356
ENSMUSG00000038550	Ciart	355.543	-2.65407	3.59158e-32	55.1313	43.707	45.6647	151.855	100.531	69.6941	2.22888
ENSMUSG00000027832	Ptx3	62.0311	1.9159	0.000213721	62.245	67.7905	33.0341	72.4536	67.9265	223.021	2.2285
ENSMUSG00000085957	Syna	31.2365	-1.5266	2.39854e-07	4.44607	4.4599	17.4886	14.8877	13.5853	30.2008	2.22295
ENSMUSG00000089665	Fcor	41.4985	1.25064	0.00023924	24.898	25.8674	31.0909	52.6033	65.2094	63.8862	2.21973
ENSMUSG00000031952	Chst5	68.9582	0.728607	2.07767e-06	37.347	44.599	44.6931	94.2889	103.248	82.4713	2.21107
ENSMUSG00000017144	Rnd3	864.69	1.46064	5.56296e-28	660.686	706.448	548.948	1608.87	1293.32	1318.38	2.20271
ENSMUSG00000025650	Col7a1	280.627	-0.262037	6.39967e-11	130.714	202.479	138.937	337.455	268.989	433.265	2.20216
ENSMUSG00000056367	Actr3b	46.407	0.613091	0.00913859	33.7901	28.5434	25.2613	75.4311	57.0582	60.4015	2.20208
ENSMUSG00000096606	Tpbgl	76.922	0.898105	3.41034e-10	53.3529	37.4632	42.75	100.244	100.531	92.9254	2.19892
ENSMUSG00000020691	Mettl2	397.257	1.16146	8.2629e-13	319.228	355.008	280.79	825.773	842.288	428.619	2.19542
ENSMUSG00000040264	Gbp2b	249.136	6.97589	3.25226e-16	385.03	382.659	151.568	264.009	331.481	1421.76	2.19443
ENSMUSG00000090877	Hspa1b	780.17	0.228883	0.0430651	968.354	365.712	275.932	1307.14	1024.33	1180.15	2.18114
ENSMUSG00000076258	Gm23935	230.252	1.11714	1.22643e-05	184.957	190.884	166.142	388.073	411.634	377.51	2.17206
ENSMUSG00000047104	Pbp2	23.3011	2.93889	1.4163e-09	42.6823	24.9754	9.7159	43.6707	55.6997	68.5325	2.17003
ENSMUSG00000027398	Il1b	450.368	3.19586	2.23038e-10	705.147	327.357	416.812	1493.74	1137.09	501.797	2.16145
ENSMUSG00000064348	mt-Tn	21.7971	-1.22452	9.43619e-11	10.6706	8.9198	8.74431	24.8129	17.6609	18.5851	2.15492
ENSMUSG00000024042	Sik1	2839.28	0.0963715	1.01466e-09	1688.62	1697.44	1397.15	3835.08	3212.92	3250.07	2.15297
ENSMUSG00000016529	Il10	65.5905	5.73204	2.86487e-41	138.717	59.7627	47.6079	162.772	235.026	131.257	2.14986
ENSMUSG00000021281	Tnfaip2	1804.47	3.11055	2.58874e-72	2329.74	1932.03	1500.14	4450.44	4101.4	3833.17	2.14946
ENSMUSG00000078963	Hsbp1l1	26.8938	-0.185814	0.0102627	9.78136	17.8396	13.6023	33.7455	25.8121	29.0392	2.1492
ENSMUSG00000050014	Apol10b	571.945	4.23379	3.17651e-21	1247.57	514.672	262.329	1587.03	1342.23	1415.95	2.14624
ENSMUSG00000048915	Efna5	265.107	0.887954	4.4001e-18	173.397	179.288	166.142	394.028	330.123	386.802	2.14128
ENSMUSG00000052415	Tchh	190.799	-0.786548	2.74387e-17	81.8077	75.8183	79.6704	203.466	161.665	142.873	2.1408
ENSMUSG00000090137	Uba52	118.792	0.961311	1.4392e-05	122.712	109.714	52.4659	175.675	224.157	209.082	2.13736
ENSMUSG00000086058	Unc45bos	27.0715	-0.356611	0.000640238	12.449	11.5957	12.6307	30.768	31.2462	16.2619	2.13429
ENSMUSG00000004864	Mapk13	940.776	1.5356	1.43221e-40	965.687	929.443	682.056	2048.55	1959	1492.61	2.13417
ENSMUSG00000034675	Dbn1	653.476	1.33457	2.84337e-15	597.552	460.262	497.454	922.047	950.971	1446.15	2.13415
ENSMUSG00000035493	Tgfbi	15832.5	4.27129	1.13269e-157	22523.8	21308.5	12404.3	38195	38131.2	43304.4	2.12727
ENSMUSG00000067780	Pi15	536.2	0.794892	1.46641e-10	337.012	453.126	343.943	844.63	805.608	758.504	2.12396
ENSMUSG00000027068	Dhrs9	44.0107	2.58028	6.6858e-10	52.4636	49.0589	30.1193	116.124	110.041	53.4321	2.12392
ENSMUSG00000000739	Sult5a1	270.888	-0.467112	1.52836e-11	124.49	136.473	139.909	307.68	226.874	314.785	2.11873
ENSMUSG00000026692	Fmo4	93.0422	-1.62885	6.60035e-25	36.4578	27.6514	29.1477	75.4311	73.3606	48.7858	2.11864
ENSMUSG00000029413	Naaa	3403.45	1.64572	3.40586e-19	3925.88	3203.99	1850.88	6706.42	5325.44	6990.32	2.11811
ENSMUSG00000055148	Klf2	5584.23	-0.786007	0.000273731	2905.06	2203.19	2068.52	7680.08	4042.98	3466.12	2.11644
ENSMUSG00000031966	Glb1l3	39.8531	-1.60214	8.18411e-10	3.55686	8.9198	14.5739	34.738	10.8682	11.6157	2.11537
ENSMUSG00000030747	Dgat2	508.982	0.0423205	1.21252e-19	164.505	164.124	167.114	380.133	349.142	318.27	2.11308
ENSMUSG00000003665	Has1	90.9069	0.895299	1.19998e-08	72.0263	50.8429	32.0625	111.162	86.9459	128.934	2.11088
ENSMUSG00000074607	Tox2	470.003	0.118718	7.45014e-07	288.105	302.381	242.898	662.008	577.375	518.059	2.1088
ENSMUSG00000053111	Fank1	146.743	-2.28768	3.51692e-22	16.0059	45.491	17.4886	57.5659	62.4924	46.4627	2.10825
ENSMUSG00000030683	Sez6l2	23.0934	0.201104	0.014943	14.2274	13.3797	19.4318	45.6557	32.6047	20.9082	2.10822
ENSMUSG00000047986	Palm3	53.2693	0.668697	7.20926e-07	32.9009	27.6514	33.0341	73.4461	51.6241	72.0172	2.10594
ENSMUSG00000046807	Lrrc75b	24.9685	0.520969	0.0203833	24.0088	10.7038	7.77272	24.8129	36.6803	27.8776	2.10357
ENSMUSG00000026069	Il1rl1	148.213	0.0815013	3.74979e-06	86.2538	111.497	74.8124	155.825	164.382	252.06	2.09957
ENSMUSG00000025330	Padi4	114.389	2.97623	8.3239e-10	116.487	114.173	121.449	173.69	88.3044	476.243	2.09661
ENSMUSG00000044162	Tnip3	861.77	5.09504	1.92716e-120	1299.14	1211.31	711.204	2387	2396.45	1956.08	2.09195
ENSMUSG00000022346	Myc	453.925	2.49926	1.69215e-32	574.432	570.867	278.846	886.316	982.217	1109.3	2.09096
ENSMUSG00000030786	Itgam	738.716	2.85439	1.13496e-21	841.197	1046.29	607.244	1346.84	1092.26	2773.82	2.08957
ENSMUSG00000027316	Gfra4	33.5469	-0.725211	1.10586e-08	10.6706	3.56792	17.4886	20.8428	16.3024	29.0392	2.08605
ENSMUSG00000023886	Smoc2	493.094	0.381727	3.16175e-14	275.656	224.779	251.642	668.955	451.032	446.042	2.08227
ENSMUSG00000040722	Scamp5	246.51	1.82938	6.45369e-24	162.726	218.535	285.648	420.826	482.278	484.374	2.08046
ENSMUSG00000008845	Cd163	299.831	0.751337	0.000747138	210.744	189.1	204.034	324.552	368.161	563.36	2.08002
ENSMUSG00000033022	Cdo1	5292.75	0.219808	4.2834e-42	2732.56	2632.23	2662.16	5281.17	5897.38	5509.32	2.07898
ENSMUSG00000023349	Clec4n	712.782	3.75098	3.48201e-63	739.826	785.834	785.045	2089.24	1637.03	1069.8	2.07559
ENSMUSG00000034855	Cxcl10	3834.38	7.90865	2.12386e-61	7765.51	4456.33	2669.93	14524.5	9714.84	6668.56	2.0755
ENSMUSG00000047759	Hs3st3a1	50.686	0.457806	0.00148212	35.5686	30.3273	37.892	77.4162	74.7191	62.7247	2.07018
ENSMUSG00000025576	Rbfox3	74.0357	-1.72211	1.86742e-17	16.8951	26.7594	20.4034	53.5958	39.3974	39.4933	2.06823
ENSMUSG00000033863	Klf9	3661.19	-0.301248	1.10431e-14	1729.52	1757.2	1543.86	3868.82	3297.15	3234.97	2.06754
ENSMUSG00000024843	Chka	2612.18	-0.687029	1.2071e-24	1396.07	1458.39	1279.58	3557.17	3087.94	1894.52	2.06569
ENSMUSG00000022126	Acod1	675.42	8.82344	2.09922e-56	1225.34	832.217	580.039	2291.72	1661.48	1494.94	2.06557
ENSMUSG00000022838	Eaf2	37.7828	0.922658	4.69084e-05	37.347	44.599	15.5454	81.3862	73.3606	46.4627	2.06387
ENSMUSG00000050071	Bex1	113.21	1.12399	6.62169e-07	82.6969	90.9819	91.3295	227.286	173.892	145.196	2.06172
ENSMUSG00000025804	Ccr1	965.965	3.96461	1.04934e-113	1430.75	1254.12	788.931	2259.96	2150.55	2741.3	2.05879
ENSMUSG00000026866	Kynu	217.521	3.36432	7.9641e-62	222.304	274.73	221.523	612.382	482.278	384.479	2.05849
ENSMUSG00000047798	Cd300lf	1184.87	3.5805	3.81812e-105	1661.94	1635.89	912.323	3186.97	2540.45	2937.6	2.05812
ENSMUSG00000024953	Prdx5	8102.11	1.84855	8.96729e-85	8556.91	7930.59	6257.04	16275.3	14524	16002.9	2.05773
ENSMUSG00000067878	Map7d3	58.6156	1.8334	2.342e-10	40.0146	63.3306	49.5511	95.2814	118.192	101.056	2.05715
ENSMUSG00000071723	Gspt2	81.8813	-0.468891	2.60011e-08	53.3529	35.6792	40.8068	90.3189	86.9459	89.4407	2.05413
ENSMUSG00000091119	Ccdc152	66.5271	0.262661	6.79547e-11	32.9009	34.7872	32.0625	68.4835	81.5118	54.5937	2.051
ENSMUSG00000053101	Gpr141	427.315	3.34297	3.68621e-48	506.852	660.065	331.312	1251.56	805.608	1015.21	2.05067
ENSMUSG00000051314	Ffar2	166.97	2.58187	1.37464e-42	207.187	162.34	145.739	363.261	286.65	406.549	2.05032
ENSMUSG00000028965	Tnfrsf9	726.692	5.77268	7.30628e-184	1157.76	1036.48	598.5	1863.94	2112.51	1749.32	2.05024
ENSMUSG00000067219	Nipal1	388.175	1.38182	1.14964e-10	395.7	396.039	194.318	564.741	805.608	649.316	2.04822
ENSMUSG00000056749	Nfil3	575.76	2.11197	4.64897e-39	800.293	624.386	443.045	1261.49	1133.01	1429.89	2.04762
ENSMUSG00000021125	Arg2	345.877	2.43109	1.69983e-47	358.353	385.335	341.028	853.563	800.174	564.522	2.04501
ENSMUSG00000039878	Slc39a5	28.582	0.271608	0.000372388	21.3411	18.7316	22.3466	46.6482	29.8876	51.109	2.04496
ENSMUSG00000095742	CAAA01147332.1	967.743	0.919169	2.17567e-14	741.605	602.086	604.329	1373.64	1490.31	1115.11	2.04261
ENSMUSG00000017002	Slpi	1443.18	1.10424	1.03212e-07	971.911	768.887	1272.78	1916.55	1372.11	2862.1	2.04102
ENSMUSG00000032826	Ank2	130.543	0.538829	4.91536e-11	64.0234	92.7659	69.9545	173.69	165.741	123.126	2.04
ENSMUSG00000038732	Mboat1	500.818	1.23011	5.85268e-35	478.397	514.672	341.028	932.964	899.347	888.599	2.03951
ENSMUSG00000028370	Pappa	78.5132	0.24826	0.0220206	48.9068	55.3028	34.9772	75.4311	54.3412	153.327	2.03395
ENSMUSG00000021025	Nfkbia	7911.82	0.609618	7.4825e-07	7280.89	5666.75	5102.79	16457.9	11106	9147.35	2.03381
ENSMUSG00000086564	Cd101	169.643	3.15965	6.75869e-51	193.849	178.396	176.829	300.732	434.729	380.994	2.03334
ENSMUSG00000037994	Slc9b2	33.8593	2.16136	1.00112e-05	27.5656	25.8674	47.6079	55.5808	39.3974	110.349	2.03212
ENSMUSG00000029475	Kdm2b	423.86	2.01982	2.01659e-18	411.706	377.307	372.119	888.301	957.763	513.413	2.03205
ENSMUSG00000070873	Lilra5	149.611	1.02287	6.34121e-08	113.819	103.47	109.79	280.882	177.967	205.598	2.03146
ENSMUSG00000037406	Htra4	101.183	0.626318	6.04552e-07	68.4695	75.8183	61.2102	145.9	130.419	140.55	2.02858
ENSMUSG00000032010	Usp2	695.063	-0.425734	0.00641623	349.461	380.875	247.755	673.918	760.777	547.098	2.02618
ENSMUSG00000023913	Pla2g7	2119.2	3.7547	3.56151e-93	2855.27	2964.94	1919.86	4224.14	4704.59	6738.25	2.02414
ENSMUSG00000051113	Fam71e1	41.4559	0.118674	0.0103801	18.6735	29.4353	25.2613	45.6557	67.9265	34.847	2.02302
ENSMUSG00000036634	Mag	91.5247	2.1214	1.12524e-19	79.1401	117.741	67.0397	195.525	177.967	160.296	2.02253
ENSMUSG00000051022	Hs3st1	553.804	-0.833635	1.89733e-14	237.42	138.257	228.324	543.898	457.824	216.052	2.01618
ENSMUSG00000055633	Zfp580	169.008	-0.00396904	5.85705e-09	94.2567	95.4418	108.818	223.316	175.25	203.274	2.0161
ENSMUSG00000029925	Tbxas1	670.234	3.52693	2.83325e-149	639.345	868.788	785.045	1565.2	1461.78	1593.67	2.01495
ENSMUSG00000029161	Cgref1	47.5746	0.7491	0.00546667	24.898	32.1113	49.5511	70.4686	55.6997	88.2792	2.01245
ENSMUSG00000044708	Kcnj10	42.1954	2.98	4.37244e-19	35.5686	49.9509	55.3806	80.3937	70.6435	132.419	2.01175
ENSMUSG00000036390	Gadd45a	476.036	-0.223199	5.70271e-08	291.662	269.378	237.068	742.401	441.522	421.649	2.01172
ENSMUSG00000039521	Foxp3	63.1355	4.73919	2.85238e-67	77.3616	72.2504	89.3863	161.78	133.136	183.528	2.00187
ENSMUSG00000020377	Ltc4s	121.619	-0.0168588	3.55624e-07	44.4607	64.2226	79.6704	132.005	85.5874	159.135	2.0001
