## Supplemental data set 6 for "Transgenic Mouse Models Establish a Protective Role of Type 1 IFN Response in SARS-CoV-2 infection-related Immunopathology"

### Sheet: string_mapping
#queryIndex	queryItem	stringId	preferredName	annotation
1	Ngp	10090.ENSMUSP00000035061	Ngp	Neutrophilic granule protein; Acts as an inhibitor of cathepsin B (CTSB) activity. Plays a role as a negative regulator of tumor vascular development, cell invasion and metastasis
2	Ly6g	10090.ENSMUSP00000140173	Ly6g	Lymphocyte antigen 6 complex locus protein d/e/f/g6/h; Lymphocyte antigen 6 complex, locus G
3	Gm7334	10090.ENSMUSP00000053997	Gm7334	annotation not available
4	Ear6	10090.ENSMUSP00000127152	Ear6	Eosinophil-associated, ribonuclease A family, member 6; Belongs to the pancreatic ribonuclease family
5	Tat	10090.ENSMUSP00000001720	Tat	Tyrosine aminotransferase; Transaminase involved in tyrosine breakdown. Converts tyrosine to p-hydroxyphenylpyruvate. Can catalyze the reverse reaction, using glutamic acid, with 2-oxoglutarate as cosubstrate (in vitro). Has much lower affinity and transaminase activity for phenylalanine; Belongs to the class-I pyridoxal-phosphate-dependent aminotransferase family
6	S100a8	10090.ENSMUSP00000064385	S100a8	Protein S100-A8; S100A8 is a calcium- and zinc-binding protein which plays a prominent role in the regulation of inflammatory processes and immune response. It can induce neutrophil chemotaxis and adhesion. Predominantly found as calprotectin (S100A8/A9) which has a wide plethora of intra- and extracellular functions. The intracellular functions include: facilitating leukocyte arachidonic acid tr…
7	S100a9	10090.ENSMUSP00000112843	S100a9	Protein S100-A9; S100A9 is a calcium- and zinc-binding protein which plays a prominent role in the regulation of inflammatory processes and immune response. It can induce neutrophil chemotaxis, adhesion, can increase the bactericidal activity of neutrophils by promoting phagocytosis via activation of SYK, PI3K/AKT, and ERK1/2 and can induce degranulation of neutrophils by a MAPK-dependent mechani…
9	Wfdc21	10090.ENSMUSP00000064479	Wdnml1	Wap four-disulfide core domain 21; Protein Wfdc21; May promote activation of the metalloproteinase MMP2
10	Cxcr2	10090.ENSMUSP00000102512	Cxcr2	Chemokine (c-x-c motif) receptor 2; C-X-C chemokine receptor type 2; Receptor for interleukin-8 which is a powerful neutrophil chemotactic factor. Binding of IL-8 to the receptor causes activation of neutrophils. This response is mediated via a G-protein that activates a phosphatidylinositol-calcium second messenger system. Binds to IL-8 with high affinity. Also binds with high affinity to CXCL3,…
11	Il1r2	10090.ENSMUSP00000027243	Il1r2	Interleukin-1 receptor type 2; Non-signaling receptor for IL1A, IL1B and IL1RN. Reduces IL1B activities. Serves as a decoy receptor by competetive binding to IL1B and preventing its binding to IL1R1. Also modulates cellular response through non-signaling association with IL1RAP after binding to IL1B. IL1R2 (membrane and secreted forms) preferentially binds IL1B and poorly IL1A and IL1RN. The secr…
12	Chil3	10090.ENSMUSP00000053923	Chil3	Chitinase-like protein 3; Lectin that binds saccharides with a free amino group, such as glucosamine or galactosamine. Binding to oligomeric saccharides is much stronger than binding to mono- or disaccharides. Also binds chitin and heparin. Has weak hexosaminidase activity but no chitinase activity. Has chemotactic activity for T-lymphocytes, bone marrow cells and eosinophils. May play a role in …
13	Cd209b	10090.ENSMUSP00000081104	Cd209b	C-type lectin domain family 4 member m; CD209 antigen-like protein B; Probable pathogen-recognition receptor. May mediate the endocytosis of pathogens which are subsequently degraded in lysosomal compartments. May recognize in a calcium-dependent manner high mannose N-linked oligosaccharides in a variety of pathogen antigens. Is a receptor for ICAM3, probably by binding to mannose-like carbohydra…
14	Stfa2l1	10090.ENSMUSP00000078181	Stfa2l1	Stefin a2 like 1; This is an intracellular thiol proteinase inhibitor
15	Spink2	10090.ENSMUSP00000067117	Spink2	Serine peptidase inhibitor, kazal type 2; Serine protease inhibitor Kazal-type 2; Inhibits trypsin in a dose-dependent manner. Required for maintenance of normal spermatogenesis. May be involved in regulating serine protease-dependent germ cell apoptosis
16	Mt2	10090.ENSMUSP00000034214	Mt2	Metallothionein-2; Metallothioneins have a high content of cysteine residues that bind various heavy metals; these proteins are transcriptionally regulated by both heavy metals and glucocorticoids
17	Il22ra2	10090.ENSMUSP00000042642	Il22ra2	Interleukin-22 receptor subunit alpha-2; Receptor for IL22. Binds to IL22, prevents interaction with the functional IL-22R complex and blocks the activity of IL22 (in vitro). May play an important role as an IL22 antagonist in the regulation of inflammatory responses
18	Ccl24	10090.ENSMUSP00000004936	Ccl24	C-C motif chemokine 24; Chemotactic for resting T-lymphocytes, and eosinophils. Has lower chemotactic activity for neutrophils but none for monocytes and activated lymphocytes. Binds to CCR3 (By similarity); Belongs to the intercrine beta (chemokine CC) family
19	Ifitm6	10090.ENSMUSP00000080594	Ifitm6	Interferon induced transmembrane protein 6
21	F5	10090.ENSMUSP00000083204	F5	Coagulation factor V; Central regulator of hemostasis. It serves as a critical cofactor for the prothrombinase activity of factor Xa that results in the activation of prothrombin to thrombin; Belongs to the multicopper oxidase family
22	Slc7a11	10090.ENSMUSP00000029297	Slc7a11	Solute carrier family 7 (cationic amino acid transporter, y+ system), member 11; Cystine/glutamate transporter; Sodium-independent, high-affinity exchange of anionic amino acids with high specificity for anionic form of cystine and glutamate
23	Serpinb2	10090.ENSMUSP00000065277	Serpinb2	Serine (or cysteine) peptidase inhibitor, clade b, member 2; Plasminogen activator inhibitor 2, macrophage; Inhibits urokinase-type plasminogen activator. The monocyte derived PAI-2 is distinct from the endothelial cell- derived PAI-1. Not required for normal murine development or survival; Belongs to the serpin family. Ov-serpin subfamily
24	Camp	10090.ENSMUSP00000107653	Camp	Cathelicidin antimicrobial peptide; Acts as a potent antimicrobial peptide
25	Egfem1	10090.ENSMUSP00000112943	Egfem1	Egf-like and emi domain-containing protein 1; EGF-like and EMI domain containing 1
26	Marco	10090.ENSMUSP00000027639	Marco	Macrophage receptor with collagenous structure; Macrophage receptor MARCO; Pattern recognition receptor (PRR) which binds Gram- positive and Gram-negative bacteria. Also plays a role in binding of unopsonized particles by alveolar macrophages (By similarity). Binds to the secretoglobin SCGB3A2 (By similarity)
27	Ereg	10090.ENSMUSP00000031324	Ereg	Proepiregulin; Ligand of the EGF receptor/EGFR and ERBB4. Stimulates EGFR and ERBB4 tyrosine phosphorylation (By similarity). Contributes to inflammation, wound healing, tissue repair, and oocyte maturation by regulating angiogenesis and vascular remodeling and by stimulating cell proliferation
28	Mt1	10090.ENSMUSP00000034215	Mt1	Metallothionein-1; Metallothioneins have a high content of cysteine residues that bind various heavy metals; these proteins are transcriptionally regulated by both heavy metals and glucocorticoids
29	Slc30a2	10090.ENSMUSP00000101500	Slc30a2	Zinc transporter 2; Solute carrier family 30 (zinc transporter), member 2; Belongs to the cation diffusion facilitator (CDF) transporter (TC 2.A.4) family. SLC30A subfamily
30	Mmp9	10090.ENSMUSP00000017881	Mmp9	Matrix metalloproteinase-9; Could play a role in bone osteoclastic resorption. Cleaves type IV and type V collagen into large C-terminal three quarter fragments and shorter N-terminal one quarter fragments (By similarity); Belongs to the peptidase M10A family
31	Doc2b	10090.ENSMUSP00000021209	Doc2b	Double C2-like domain-containing protein beta; Calcium sensor which positively regulates SNARE- dependent fusion of vesicles with membranes. Binds phospholipids in a calcium-dependent manner and may act at the priming stage of fusion by modifying membrane curvature to stimulate fusion. Involved in calcium-triggered exocytosis in chromaffin cells and calcium-dependent spontaneous release of neurot…
32	Fosb	10090.ENSMUSP00000003640	Fosb	Fbj osteosarcoma oncogene b; Protein fosB; FosB interacts with Jun proteins enhancing their DNA binding activity; Belongs to the bZIP family. Fos subfamily
33	Asprv1	10090.ENSMUSP00000046121	Asprv1	Aspartic peptidase, retroviral-like 1
34	Prss22	10090.ENSMUSP00000039808	Prss22	Brain-specific serine protease 4; Protease, serine 22; Belongs to the peptidase S1 family
35	Wfdc12	10090.ENSMUSP00000050836	Wfdc12	WAP four-disulfide core domain protein 12; Antibacterial protein which inhibits the growth of E.coli and S.aureus. Putative acid-stable proteinase inhibitor
36	Krt79	10090.ENSMUSP00000023799	Krt79	Keratin, type II cytoskeletal 79; Keratin 79; Belongs to the intermediate filament family
37	Prtn3	10090.ENSMUSP00000006679	Prtn3	Myeloblastin; Serine protease that degrades elastin, fibronectin, laminin, vitronectin, and collagen types I, III, and IV (in vitro). By cleaving and activating receptor F2RL1/PAR-2, enhances endothelial cell barrier function and thus vascular integrity during neutrophil transendothelial migration. May play a role in neutrophil transendothelial migration, probably when associated with CD177; Belo…
38	Fbp2	10090.ENSMUSP00000021907	Fbp2	Fructose-1,6-bisphosphatase isozyme 2; Catalyzes the hydrolysis of fructose 1,6-bisphosphate to fructose 6-phosphate in the presence of divalent cations and probably participates in glycogen synthesis from carbohydrate precursors, such as lactate
39	Fpr2	10090.ENSMUSP00000065799	Fpr2	Formyl peptide receptor-like; Formyl peptide receptor 2; High affinity receptor for N-formyl-methionyl peptides (FMLP), which are powerful neutrophils chemotactic factors. Stimulate chemotaxis in immune cells to site of infection or tissue damage upon recognition of several ligands, such as FMLP, or ligand involved in cell damage, disease or inflammation
40	Chl1	10090.ENSMUSP00000063933	Chl1	Neural cell adhesion molecule L1-like protein; Extracellular matrix and cell adhesion protein that plays a role in nervous system development and in synaptic plasticity. Both soluble and membranous forms promote neurite outgrowth of cerebellar and hippocampal neurons and suppress neuronal cell death. Plays a role in neuronal positioning of pyramidal neurons as well as in regulation of both the nu…
41	Wfdc8	10090.ENSMUSP00000104962	Wfdc8	WAP four-disulfide core domain 8
42	Gdf9	10090.ENSMUSP00000018382	Gdf9	Growth/differentiation factor 9; Required for ovarian folliculogenesis; Belongs to the TGF-beta family
43	Fcna	10090.ENSMUSP00000028307	Fcna	Ficolin-1; Extracellular lectin functioning as a pattern- recognition receptor in innate immunity. Binds the sugar moieties of pathogen-associated molecular patterns (PAMPs) displayed on microbes and activates the lectin pathway of the complement system. May also activate monocytes through a G protein-coupled receptor, FFAR2, inducing the secretion of interleukin-8/IL-8. Binds preferentially to 9…
44	Arg1	10090.ENSMUSP00000020161	Arg1	Arginase-1; Key element of the urea cycle converting L-arginine to urea and L-ornithine, which is further metabolized into metabolites proline and polyamides that drive collagen synthesis and bioenergetic pathways critical for cell proliferation, respectively; the urea cycle takes place primarily in the liver and, to a lesser extent, in the kidneys
45	Galnt15	10090.ENSMUSP00000022460	Galnt15	Polypeptide N-acetylgalactosaminyltransferase 15; Catalyzes the initial reaction in O-linked oligosaccharide biosynthesis, the transfer of an N-acetyl-D- galactosamine residue to a serine or threonine residue on the protein receptor. Although it displays a much weaker activity toward all substrates tested compared to GALNT2, it is able to transfer up to seven GalNAc residues to the Muc5AC peptide…
46	Elovl4	10090.ENSMUSP00000034796	Elovl4	Elongation of very long chain fatty acids protein 4; Catalyzes the first and rate-limiting reaction of the four that constitute the long-chain fatty acids elongation cycle. This endoplasmic reticulum-bound enzymatic process, allows the addition of 2 carbons to the chain of long- and very long-chain fatty acids/VLCFAs per cycle. Condensing enzyme that specifically elongates C24:0 and C26:0 acyl-Co…
47	Agt	10090.ENSMUSP00000066488	Agt	Angiotensinogen (serpin peptidase inhibitor, clade a, member 8); Essential component of the renin-angiotensin system (RAS), a potent regulator of blood pressure, body fluid and electrolyte homeostasis. [Angiotensin-3]: stimulates aldosterone release
48	Gldc	10090.ENSMUSP00000025778	Gldc	Glycine dehydrogenase (decarboxylating), mitochondrial; The glycine cleavage system catalyzes the degradation of glycine. The P protein (GLDC) binds the alpha-amino group of glycine through its pyridoxal phosphate cofactor; CO(2) is released and the remaining methylamine moiety is then transferred to the lipoamide cofactor of the H protein (GCSH) (By similarity); Belongs to the GcvP family
49	Rasd1	10090.ENSMUSP00000051959	Rasd1	Dexamethasone-induced Ras-related protein 1; Small GTPase. Negatively regulates the transcription regulation activity of the APBB1/FE65-APP complex via its interaction with APBB1/FE65 (By similarity)
50	Htr2c	10090.ENSMUSP00000043936	Htr2c	5-hydroxytryptamine receptor 2C; G-protein coupled receptor for 5-hydroxytryptamine (serotonin). Also functions as a receptor for various drugs and psychoactive substances, including ergot alkaloid derivatives, 1- 2,5,-dimethoxy-4-iodophenyl-2-aminopropane (DOI) and lysergic acid diethylamide (LSD). Ligand binding causes a conformation change that triggers signaling via guanine nucleotide-binding…
51	Clec4e	10090.ENSMUSP00000032239	Clec4e	C-type lectin domain family 4 member E; C-type lectin that functions as cell-surface receptor for a wide variety of ligands such as damaged cells, fungi and mycobacteria. Plays a role in the recognition of pathogenic fungi, such as Candida albicans. The detection of mycobacteria is via trehalose 6,6'-dimycolate (TDM), a cell wall glycolipid. Specifically recognizes alpha-mannose residues on patho…
52	Wfikkn1	10090.ENSMUSP00000093141	Wfikkn1	WAP, Kazal, immunoglobulin, Kunitz and NTR domain-containing protein 1; Protease-inhibitor that contains multiple distinct protease inhibitor domains. Probably has serine protease- and metalloprotease-inhibitor activity (By similarity)
53	Ear2	10090.ENSMUSP00000074386	Ear2	Eosinophil-associated, ribonuclease a family, member 2; Eosinophil cationic protein 2; Cytotoxin and helminthotoxin with ribonuclease activity. Selectively chemotactic for dendritic cells. Possesses a wide variety of biological activities
54	Trim29	10090.ENSMUSP00000034511	Trim29	Tripartite motif-containing protein 29; Plays a crucial role in the regulation of macrophage activation in response to viral or bacterial infections within the respiratory tract. Mechanistically, TRIM29 interacts with IKBKG/NEMO in the lysosome where it induces its 'Lys-48' ubiquitination and subsequent degradation. In turn, the expression of type I interferons and the production of proinflammato…
56	Fosl1	10090.ENSMUSP00000025850	Fosl1	Fos-related antigen 1; Fos-like antigen 1; Belongs to the bZIP family. Fos subfamily
57	Ms4a8a	10090.ENSMUSP00000025636	Ms4a8a	Membrane-spanning 4-domains subfamily A member 8; May be involved in signal transduction as a component of a multimeric receptor complex; Belongs to the MS4A family
58	Serpina3m	10090.ENSMUSP00000130979	Serpina3m	Serine (or cysteine) peptidase inhibitor, clade A, member 3M; Belongs to the serpin family
59	Rims2	10090.ENSMUSP00000048719	Rims2	Regulating synaptic membrane exocytosis protein 2; Rab effector involved in exocytosis. May act as scaffold protein. Plays a role in dendrite formation by melanocytes (By similarity)
60	Mmp8	10090.ENSMUSP00000018765	Mmp8	Matrix metalloproteinase-8 (neutrophil collagenase); Neutrophil collagenase; Can degrade fibrillar type I, II, and III collagens. May play a role in the degradation of collagen fibers during uterine involution
61	Clec4d	10090.ENSMUSP00000032240	Clec4d	C-type lectin domain family 4 member D; Functions as an endocytic receptor. May be involved in antigen uptake at the site of infection, either for clearance of the antigen, or for processing and further presentation to T-cells (By similarity)
62	Ankfn1	10090.ENSMUSP00000121290	Ankfn1	Ankyrin-repeat and fibronectin type III domain containing 1
63	Cxcl9	10090.ENSMUSP00000108716	Cxcl9	Chemokine (c-x-c motif) ligand 9; C-X-C motif chemokine 9; May be a cytokine that affects the growth, movement, or activation state of cells that participate in immune and inflammatory response
64	Cirbp	10090.ENSMUSP00000101004	Cirbp	Cold-inducible RNA-binding protein; Cold-inducible mRNA binding protein that plays a protective role in the genotoxic stress response by stabilizing transcripts of genes involved in cell survival. Promotes assembly of stress granules (SGs), when overexpressed. Seems to play an essential role in cold-induced suppression of cell proliferation. Acts as a translational repressor. Acts as a translatio…
65	Clca3a1	10090.ENSMUSP00000054526	Clca1	Calcium-activated chloride channel regulator 3A-1; Plays a role in modulating chloride current across the plasma membrane in a calcium-dependent manner
66	Lrp2bp	10090.ENSMUSP00000106010	Lrp2bp	LRP2-binding protein; May act as an adapter that regulates LRP2 function
67	Apol6	10090.ENSMUSP00000118257	Apol6	Apolipoprotein L 6
68	Egr1	10090.ENSMUSP00000069616	Egr1	Early growth response protein 1; Transcriptional regulator. Recognizes and binds to the DNA sequence 5'-GCG(T/G)GGGCG-3'(EGR-site) in the promoter region of target genes. Binds double-stranded target DNA, irrespective of the cytosine methylation status (By similarity). Regulates the transcription of numerous target genes, and thereby plays an important role in regulating the response to growth fa…
69	Ear1	10090.ENSMUSP00000098256	Ear1	Eosinophil-associated, ribonuclease a family, member 1; Eosinophil cationic protein 1; Cytotoxin and helminthotoxin with ribonuclease activity. Possesses a wide variety of biological activities (By similarity)
70	Nrgn	10090.ENSMUSP00000070113	Nrgn	Neurogranin; Regulates the affinity of calmodulin for calcium. Involved in synaptic plasticity and spatial learning; Belongs to the neurogranin family
71	Cntn1	10090.ENSMUSP00000000109	Cntn1	Contactin-1; Contactins mediate cell surface interactions during nervous system development. Involved in the formation of paranodal axo-glial junctions in myelinated peripheral nerves and in the signaling between axons and myelinating glial cells via its association with CNTNAP1. Participates in oligodendrocytes generation by acting as a ligand of NOTCH1. Its association with NOTCH1 promotes NOTC…
72	Folh1	10090.ENSMUSP00000001824	Folh1	Glutamate carboxypeptidase ii (folate hydrolase 1); Glutamate carboxypeptidase 2; Has both folate hydrolase and N-acetylated-alpha-linked- acidic dipeptidase (NAALADase) activity. Has a preference for tri- alpha-glutamate peptides (By similarity). In the intestine, required for the uptake of folate. In the brain, modulates excitatory neurotransmission through the hydrolysis of the neuropeptide, N…
73	Il20rb	10090.ENSMUSP00000096057	Il20rb	Interleukin 20 receptor beta
74	Sv2c	10090.ENSMUSP00000124473	Sv2c	Synaptic vesicle glycoprotein 2C; Plays a role in the control of regulated secretion in neural and endocrine cells, enhancing selectively low-frequency neurotransmission. Positively regulates vesicle fusion by maintaining the readily releasable pool of secretory vesicles (By similarity); Belongs to the major facilitator superfamily
75	Xcl1	10090.ENSMUSP00000027860	Xcl1	Chemokine (c motif) ligand 1; Lymphotactin; Chemotactic activity for lymphocytes but not for monocytes or neutrophils. In thymus, mediates medullary accumulation of thymic dendritic cells and contributes to regulatoy T cell development, playing a role in self-tolerance establishment; Belongs to the intercrine gamma family
76	Rarres1	10090.ENSMUSP00000056728	Rarres1	Retinoic acid receptor responder (tazarotene induced) 1
77	Ly6g6c	10090.ENSMUSP00000133510	Ly6g6c	Lymphocyte antigen 6 complex locus protein d/e/f/g6/h; Lymphocyte antigen 6 complex, locus G6C
78	Col28a1	10090.ENSMUSP00000111199	Col28a1	Collagen alpha-1(XXVIII) chain; May act as a cell-binding protein; Belongs to the VWA-containing collagen family
79	Csrnp1	10090.ENSMUSP00000035101	Csrnp1	Cysteine-serine-rich nuclear protein 1; Cysteine/serine-rich nuclear protein 1; Binds to the consensus sequence 5'-AGAGTG-3' and has transcriptional activator activity. May have a tumor-suppressor function. May play a role in apoptosis
80	Drd4	10090.ENSMUSP00000026569	Drd4	D(4) dopamine receptor; Dopamine receptor whose activity is mediated by G proteins which inhibit adenylyl cyclase. Modulates the circadian rhythm of contrast sensitivity by regulating the rhythmic expression of NPAS2 in the retinal ganglion cells; Belongs to the G-protein coupled receptor 1 family
81	Crygn	10090.ENSMUSP00000035860	Crygn	Gamma-crystallin N; Crystallins are the dominant structural components of the vertebrate eye lens; Belongs to the beta/gamma-crystallin family
82	Mpl	10090.ENSMUSP00000099732	Mpl	Myeloproliferative leukemia virus oncogene; Thrombopoietin receptor; Receptor for thrombopoietin. May represent a regulatory molecule specific for TPO-R-dependent immune responses
83	Mrap	10090.ENSMUSP00000043890	Mrap	Melanocortin-2 receptor accessory protein; Modulator of melanocortin receptors (MC1R, MC2R, MC3R, MC4R and MC5R). Acts by increasing ligand-sensitivity of melanocortin receptors and enhancing generation of cAMP by the receptors. Required both for MC2R trafficking to the cell surface of adrenal cells and for signaling in response to corticotropin (ACTH). May be involved in the intracellular traffi…
84	Pcsk5	10090.ENSMUSP00000025618	Pcsk5	Proprotein convertase subtilisin/kexin type 5; Serine endoprotease that processes various proproteins by cleavage at paired basic amino acids, recognizing the RXXX[KR]R consensus motif. Likely functions in the constitutive and regulated secretory pathways. Plays an essential role in pregnancy establishment by proteolytic activation of a number of important factors such as BMP2, CALD1 and alpha-in…
85	Sh2d4b	10090.ENSMUSP00000093699	Sh2d4b	SH2 domain-containing protein 4B; SH2 domain containing 4B
86	Galnt16	10090.ENSMUSP00000021558	Galnt16	Polypeptide N-acetylgalactosaminyltransferase 16; Catalyzes the initial reaction in O-linked oligosaccharide biosynthesis, the transfer of an N-acetyl-D- galactosamine residue to a serine or threonine residue on the protein receptor; Belongs to the glycosyltransferase 2 family. GalNAc-T subfamily
87	Saa1	10090.ENSMUSP00000119150	Saa1	Serum amyloid A-1 protein; Major acute phase protein
88	Slc19a2	10090.ENSMUSP00000037561	Slc19a2	Solute carrier family 19 (thiamine transporter), member 2/3; Thiamine transporter 1; High-affinity transporter for the intake of thiamine; Belongs to the reduced folate carrier (RFC) transporter (TC 2.A.48) family
89	Hebp1	10090.ENSMUSP00000042232	Hebp1	Heme-binding protein 1; May bind free porphyrinogens that may be present in the cell and thus facilitate removal of these potentially toxic compound. Binds with a high affinity to one molecule of heme or porphyrins. It binds metalloporphyrins, free porphyrins and N- methylprotoporphyrin with similar affinities
90	Rtn4rl2	10090.ENSMUSP00000118362	Rtn4rl2	Reticulon-4 receptor-like 2; Cell surface receptor that plays a functionally redundant role in the inhibition of neurite outgrowth mediated by MAG (By similarity). Plays a functionally redundant role in postnatal brain development. Contributes to normal axon migration across the brain midline and normal formation of the corpus callosum. Does not seem to play a significant role in regulating axon …
91	Timd4	10090.ENSMUSP00000069456	Timd4	T-cell immunoglobulin and mucin domain-containing protein 4; Phosphatidylserine receptor that enhances the engulfment of apoptotic cells. Involved in regulating T-cell proliferation and lymphotoxin signaling. Ligand for HAVCR1/TIMD1
92	Camk2b	10090.ENSMUSP00000105438	Camk2b	Calcium/calmodulin-dependent protein kinase type II subunit beta; Calcium/calmodulin-dependent protein kinase that functions autonomously after Ca(2+)/calmodulin-binding and autophosphorylation, and is involved in dendritic spine and synapse formation, neuronal plasticity and regulation of sarcoplasmic reticulum Ca(2+) transport in skeletal muscle. In neurons, plays an essential structural role i…
93	Cd33	10090.ENSMUSP00000004728	Cd33	Myeloid cell surface antigen CD33; Putative adhesion molecule of myelomonocytic-derived cells that mediates sialic-acid dependent binding to cells. Preferentially binds to alpha-2,6-linked sialic acid (By similarity). The sialic acid recognition site may be masked by cis interactions with sialic acids on the same cell surface
94	Crispld2	10090.ENSMUSP00000122962	Crispld2	Cysteine-rich secretory protein LCCL domain-containing 2; Promotes matrix assembly
95	Pnpla5	10090.ENSMUSP00000019012	Pnpla5	Patatin-like phospholipase domain-containing protein 5; Lipid hydrolase
96	Cxcl13	10090.ENSMUSP00000023840	Cxcl13	Chemokine (c-x-c motif) ligand 13; C-X-C motif chemokine 13; Strongly chemotactic for B-lymphocytes, weakly for spleen monocytes and macrophages but no chemotactic activity for granulocytes. Binds to BLR1/CXCR5. May play a role in directing the migration of B-lymphocytes to follicles in secondary lymphoid organs
97	Il1a	10090.ENSMUSP00000028882	Il1a	Interleukin-1 alpha; Produced by activated macrophages, IL-1 stimulates thymocyte proliferation by inducing IL-2 release, B-cell maturation and proliferation, and fibroblast growth factor activity. IL-1 proteins are involved in the inflammatory response, being identified as endogenous pyrogens, and are reported to stimulate the release of prostaglandin and collagenase from synovial cells
99	Shank1	10090.ENSMUSP00000103571	Shank1	SH3 and multiple ankyrin repeat domains protein 1; Seems to be an adapter protein in the postsynaptic density (PSD) of excitatory synapses that interconnects receptors of the postsynaptic membrane including NMDA-type and metabotropic glutamate receptors, and the actin-based cytoskeleton. Plays a role in the structural and functional organization of the dendritic spine and synaptic junction. Overe…
100	Kcnip4	10090.ENSMUSP00000134758	Kcnip4	Kv channel-interacting protein 4; Regulatory subunit of Kv4/D (Shal)-type voltage-gated rapidly inactivating A-type potassium channels, such as KCND2/Kv4.2 and KCND3/Kv4.3. Modulates channel expression at the cell membrane, gating characteristics, inactivation kinetics and rate of recovery from inactivation in a calcium-dependent and isoform-specific manner; Belongs to the recoverin family
101	Cldn4	10090.ENSMUSP00000053420	Cldn4	Claudin-4; Channel-forming tight junction protein that mediates paracellular chloride transport in the kidney. Plays a critical role in the paracellular reabsorption of filtered chloride in the kidney collecting ducts. Claudins play a major role in tight junction-specific obliteration of the intercellular space, through calcium-independent cell- adhesion activity
102	Cabyr	10090.ENSMUSP00000111523	Cabyr	Calcium-binding tyrosine-(y)-phosphorylation regulated (fibrousheathin 2); Calcium-binding tyrosine phosphorylation-regulated protein; May function as a regulator of both motility- and head- associated functions such as capacitation and the acrosome reaction. May bind calcium in vitro (By similarity)
103	Serpina3n	10090.ENSMUSP00000021506	Serpina3n	Serine (or cysteine) peptidase inhibitor, clade A, member 3N
104	Vstm2a	10090.ENSMUSP00000105272	Vstm2a	V-set and transmembrane domain-containing protein 2A; Plays a role in the regulation of the early stage of white and brown preadipocyte cell differentiation. Promotes adipogenic commitment of preadipocytes by increasing gene expression of the transcription factor PPARG in a BMP4-dependent signaling pathway
105	Tdgf1	10090.ENSMUSP00000035075	Tdgf1	Teratocarcinoma-derived growth factor 1; GPI-anchored cell membrane protein involved in Nodal signaling. Cell-associated Tdgf1 acts as a Nodal coreceptor in cis. Shedding of Tdgf1 by Tmem8a modulates Nodal signaling by allowing soluble Tdgf1 to act as a Nodal coreceptor on other cells. Could play a role in the determination of the epiblastic cells that subsequently give rise to the mesoderm
106	Ifng	10090.ENSMUSP00000063800	Ifng	Interferon gamma; Produced by lymphocytes activated by specific antigens or mitogens. IFN-gamma, in addition to having antiviral activity, has important immunoregulatory functions. It is a potent activator of macrophages, it has antiproliferative effects on transformed cells and it can potentiate the antiviral and antitumor effects of the type I interferons
107	Rasgrf1	10090.ENSMUSP00000034912	Rasgrf1	Ras-specific guanine nucleotide-releasing factor 1; Promotes the exchange of Ras-bound GDP by GTP
108	Trim67	10090.ENSMUSP00000040601	Trim67	Tripartite motif-containing protein 9/67; Tripartite motif-containing 67
